# Decoding differential gene expression

**DOI:** 10.1101/2020.01.10.894238

**Authors:** Shinya Tasaki, Chris Gaiteri, Sara Mostafavi, Yanling Wang

## Abstract

Identifying the molecular mechanisms that control differential gene expression (DE) is a major goal of basic and disease biology. Combining the strengths of systems biology and deep learning in a model called *DEcode*, we are able to predict DE more accurately than traditional sequence-based methods, which do not utilize systems biology data. To determine the biological origins of this accuracy, we identify the most predictive regulators and types of regulatory interactions in DEcode, contrasting their roles across many human tissues. Diverse systems biology, ontological and disease-related assessments all point to the predominant influence of post-translational RNA-binding factors on DE. Through the combinatorial gene regulation that is captured in DEcode, it is even possible to predict relatively subtle person-to-person variation in gene expression. We demonstrate the broad applicability of these clinically-relevant predictions by predicting drivers of aging throughout the human lifespan, gene coexpression relationships on a genome-wide scale, and frequent DE in diverse conditions. Researchers can freely access DEcode to utilize genomic big data in identifying influential molecular mechanisms for any human expression data - www.differentialexpression.org.
