## Supplementary material for "Decoding differential gene expression": Table S1

### Sheet: Table S1
Table S1. Genomic features used in the model
Feature name	Feature type	Used in gene model	Used in transcript model
Exon region	Exon region	Y	Y
Promoter region	Promoter region	Y	Y
AARS	RNABP	Y	Y
AGGF1	RNABP	Y	Y
AKAP8L	RNABP	Y	Y
ALKBH1	RNABP	Y	Y
ALKBH5	RNABP	Y	Y
ATXN2	RNABP	Y	Y
AUH	RNABP	Y	Y
BCCIP	RNABP	Y	Y
BUD13	RNABP	Y	Y
CAPRIN1	RNABP	Y	Y
CDC40	RNABP	Y	Y
CELF2	RNABP	Y	Y
CNBP	RNABP	Y	Y
CPSF1	RNABP	Y	Y
CPSF2	RNABP	Y	Y
CPSF3	RNABP	Y	Y
CPSF4	RNABP	Y	Y
CPSF6	RNABP	Y	Y
CPSF7	RNABP	Y	Y
CSTF2	RNABP	Y	Y
CSTF2T	RNABP	Y	Y
DDX24	RNABP	Y	Y
DDX3X	RNABP	Y	Y
DDX42	RNABP	Y	Y
DDX55	RNABP	Y	Y
DDX59	RNABP	Y	Y
DDX6	RNABP	Y	Y
DGCR8	RNABP	Y	Y
DHX30	RNABP	Y	Y
DICER1	RNABP	Y	Y
DIS3L2	RNABP	Y	Y
DKC1	RNABP	Y	Y
DROSHA	RNABP	Y	Y
EFTUD2	RNABP	Y	Y
EIF3A	RNABP	Y	Y
EIF3B	RNABP	Y	Y
EIF3D	RNABP	Y	Y
EIF3G	RNABP	Y	Y
EIF3H	RNABP	Y	Y
EIF4A3	RNABP	Y	Y
EIF4G2	RNABP	Y	Y
ELAVL1	RNABP	Y	Y
EWSR1	RNABP	Y	Y
FAM120A	RNABP	Y	Y
FASTKD2	RNABP	Y	Y
FBL	RNABP	Y	Y
FIP1L1	RNABP	Y	Y
FKBP4	RNABP	Y	Y
FMR1	RNABP	Y	Y
FTO	RNABP	Y	Y
FUBP3	RNABP	Y	Y
FUS	RNABP	Y	Y
FXR1	RNABP	Y	Y
FXR2	RNABP	Y	Y
GEMIN5	RNABP	Y	Y
GNL3	RNABP	Y	Y
GPKOW	RNABP	Y	Y
GRSF1	RNABP	Y	Y
GRWD1	RNABP	Y	Y
GTF2F1	RNABP	Y	Y
HLTF	RNABP	Y	Y
HNRNPA1	RNABP	Y	Y
HNRNPA2B1	RNABP	Y	Y
HNRNPC	RNABP	Y	Y
HNRNPD	RNABP	Y	Y
HNRNPF	RNABP	Y	Y
HNRNPH1	RNABP	Y	Y
HNRNPK	RNABP	Y	Y
HNRNPM	RNABP	Y	Y
HNRNPU	RNABP	Y	Y
HNRNPUL1	RNABP	Y	Y
IGF2BP1	RNABP	Y	Y
IGF2BP2	RNABP	Y	Y
IGF2BP3	RNABP	Y	Y
ILF3	RNABP	Y	Y
KHDRBS1	RNABP	Y	Y
KHSRP	RNABP	Y	Y
LARP4	RNABP	Y	Y
LARP7	RNABP	Y	Y
let-7-5p/98-5p	RNABP	Y	Y
LIN28A	RNABP	Y	Y
LIN28B	RNABP	Y	Y
LSM11	RNABP	Y	Y
MBNL2	RNABP	Y	Y
METAP2	RNABP	Y	Y
METTL14	RNABP	Y	Y
METTL3	RNABP	Y	Y
miR-1-3p/206	RNABP	Y	Y
miR-10-5p	RNABP	Y	Y
miR-101-3p.1	RNABP	Y	Y
miR-101-3p.2	RNABP	Y	Y
miR-103-3p/107	RNABP	Y	Y
miR-1193	RNABP	Y	Y
miR-1197	RNABP	Y	Y
miR-122-5p	RNABP	Y	Y
miR-1224-5p	RNABP	Y	Y
miR-124-3p.1	RNABP	Y	Y
miR-124-3p.2/506-3p	RNABP	Y	Y
miR-125-5p	RNABP	Y	Y
miR-1251-5p	RNABP	Y	Y
miR-126-3p.2	RNABP	Y	Y
miR-128-3p	RNABP	Y	Y
miR-129-3p	RNABP	Y	Y
miR-129-5p	RNABP	Y	Y
miR-1298-5p	RNABP	Y	Y
miR-130-3p/301-3p/454-3p	RNABP	Y	Y
miR-1306-5p	RNABP	Y	Y
miR-132-3p/212-3p	RNABP	Y	Y
miR-133a-3p.1	RNABP	Y	Y
miR-133a-3p.2/133b	RNABP	Y	Y
miR-134-5p	RNABP	Y	Y
miR-135-5p	RNABP	Y	Y
miR-136-5p	RNABP	Y	Y
miR-137	RNABP	Y	Y
miR-138-5p	RNABP	Y	Y
miR-139-5p	RNABP	Y	Y
miR-140-3p.1	RNABP	Y	Y
miR-140-3p.2	RNABP	Y	Y
miR-140-5p	RNABP	Y	Y
miR-141-3p/200a-3p	RNABP	Y	Y
miR-142-3p.1	RNABP	Y	Y
miR-142-3p.2	RNABP	Y	Y
miR-142-5p	RNABP	Y	Y
miR-143-3p	RNABP	Y	Y
miR-144-3p	RNABP	Y	Y
miR-145-5p	RNABP	Y	Y
miR-146-5p	RNABP	Y	Y
miR-148-3p/152-3p	RNABP	Y	Y
miR-149-5p	RNABP	Y	Y
miR-15-5p/16-5p/195-5p/424-5p/497-5p	RNABP	Y	Y
miR-150-5p	RNABP	Y	Y
miR-151-3p	RNABP	Y	Y
miR-153-3p	RNABP	Y	Y
miR-154-3p/487-3p	RNABP	Y	Y
miR-154-5p	RNABP	Y	Y
miR-155-5p	RNABP	Y	Y
miR-17-5p/20-5p/93-5p/106-5p/519-3p	RNABP	Y	Y
miR-18-5p	RNABP	Y	Y
miR-181-5p	RNABP	Y	Y
miR-182-5p	RNABP	Y	Y
miR-183-5p.1	RNABP	Y	Y
miR-183-5p.2	RNABP	Y	Y
miR-185-5p	RNABP	Y	Y
miR-186-5p	RNABP	Y	Y
miR-188-5p	RNABP	Y	Y
miR-19-3p	RNABP	Y	Y
miR-190-5p	RNABP	Y	Y
miR-191-5p	RNABP	Y	Y
miR-192-5p/215-5p	RNABP	Y	Y
miR-193-3p	RNABP	Y	Y
miR-193a-5p	RNABP	Y	Y
miR-194-5p	RNABP	Y	Y
miR-196-5p	RNABP	Y	Y
miR-199-3p	RNABP	Y	Y
miR-199-5p	RNABP	Y	Y
miR-200bc-3p/429	RNABP	Y	Y
miR-202-5p	RNABP	Y	Y
miR-203a-3p.1	RNABP	Y	Y
miR-203a-3p.2	RNABP	Y	Y
miR-204-5p/211-5p	RNABP	Y	Y
miR-205-5p	RNABP	Y	Y
miR-208-3p	RNABP	Y	Y
miR-21-5p/590-5p	RNABP	Y	Y
miR-210-3p	RNABP	Y	Y
miR-212-5p	RNABP	Y	Y
miR-214-5p	RNABP	Y	Y
miR-216a-5p	RNABP	Y	Y
miR-216b-5p	RNABP	Y	Y
miR-217	RNABP	Y	Y
miR-218-5p	RNABP	Y	Y
miR-219-5p	RNABP	Y	Y
miR-219a-2-3p	RNABP	Y	Y
miR-22-3p	RNABP	Y	Y
miR-221-3p/222-3p	RNABP	Y	Y
miR-223-3p	RNABP	Y	Y
miR-224-5p	RNABP	Y	Y
miR-23-3p	RNABP	Y	Y
miR-24-3p	RNABP	Y	Y
miR-25-3p/32-5p/92-3p/363-3p/367-3p	RNABP	Y	Y
miR-26-5p	RNABP	Y	Y
miR-27-3p	RNABP	Y	Y
miR-28-3p	RNABP	Y	Y
miR-28-5p/708-5p	RNABP	Y	Y
miR-29-3p	RNABP	Y	Y
miR-296-3p	RNABP	Y	Y
miR-296-5p	RNABP	Y	Y
miR-299-3p	RNABP	Y	Y
miR-299-5p	RNABP	Y	Y
miR-30-5p	RNABP	Y	Y
miR-302-3p/372-3p/373-3p/520-3p	RNABP	Y	Y
miR-302c-3p.2/520-3p	RNABP	Y	Y
miR-3064-5p	RNABP	Y	Y
miR-31-5p	RNABP	Y	Y
miR-320	RNABP	Y	Y
miR-323-3p	RNABP	Y	Y
miR-324-5p	RNABP	Y	Y
miR-326	RNABP	Y	Y
miR-328-3p	RNABP	Y	Y
miR-329-3p/362-3p	RNABP	Y	Y
miR-33-5p	RNABP	Y	Y
miR-330-3p	RNABP	Y	Y
miR-330-3p.2	RNABP	Y	Y
miR-331-3p	RNABP	Y	Y
miR-335-5p	RNABP	Y	Y
miR-338-3p	RNABP	Y	Y
miR-339-5p	RNABP	Y	Y
miR-34-5p/449-5p	RNABP	Y	Y
miR-340-5p	RNABP	Y	Y
miR-342-3p	RNABP	Y	Y
miR-346	RNABP	Y	Y
miR-361-5p	RNABP	Y	Y
miR-362-5p/500b-5p	RNABP	Y	Y
miR-365-3p	RNABP	Y	Y
miR-369-3p	RNABP	Y	Y
miR-371-5p	RNABP	Y	Y
miR-374-5p	RNABP	Y	Y
miR-375	RNABP	Y	Y
miR-376-3p	RNABP	Y	Y
miR-376c-3p	RNABP	Y	Y
miR-377-3p	RNABP	Y	Y
miR-378-3p	RNABP	Y	Y
miR-379-5p	RNABP	Y	Y
miR-381-3p	RNABP	Y	Y
miR-382-3p	RNABP	Y	Y
miR-382-5p	RNABP	Y	Y
miR-383-5p.1	RNABP	Y	Y
miR-383-5p.2	RNABP	Y	Y
miR-409-3p	RNABP	Y	Y
miR-409-5p	RNABP	Y	Y
miR-410-3p	RNABP	Y	Y
miR-411-3p	RNABP	Y	Y
miR-411-5p.1	RNABP	Y	Y
miR-411-5p.2	RNABP	Y	Y
miR-421	RNABP	Y	Y
miR-423-5p	RNABP	Y	Y
miR-425-5p	RNABP	Y	Y
miR-431-5p	RNABP	Y	Y
miR-433-3p	RNABP	Y	Y
miR-448	RNABP	Y	Y
miR-452-5p/892-3p	RNABP	Y	Y
miR-455-3p.1	RNABP	Y	Y
miR-455-3p.2	RNABP	Y	Y
miR-455-5p	RNABP	Y	Y
miR-483-3p.1	RNABP	Y	Y
miR-483-3p.2	RNABP	Y	Y
miR-485-5p	RNABP	Y	Y
miR-486-5p	RNABP	Y	Y
miR-488-3p	RNABP	Y	Y
miR-489-3p	RNABP	Y	Y
miR-490-3p	RNABP	Y	Y
miR-491-5p	RNABP	Y	Y
miR-493-3p	RNABP	Y	Y
miR-493-5p	RNABP	Y	Y
miR-494-3p	RNABP	Y	Y
miR-495-3p	RNABP	Y	Y
miR-496.1	RNABP	Y	Y
miR-496.2	RNABP	Y	Y
miR-499a-5p	RNABP	Y	Y
miR-501-3p/502-3p	RNABP	Y	Y
miR-503-5p	RNABP	Y	Y
miR-504-5p.1	RNABP	Y	Y
miR-505-3p.1	RNABP	Y	Y
miR-505-3p.2	RNABP	Y	Y
miR-532-3p	RNABP	Y	Y
miR-532-5p	RNABP	Y	Y
miR-542-3p	RNABP	Y	Y
miR-543	RNABP	Y	Y
miR-582-5p	RNABP	Y	Y
miR-653-5p	RNABP	Y	Y
miR-655-3p	RNABP	Y	Y
miR-665	RNABP	Y	Y
miR-668-3p	RNABP	Y	Y
miR-670-3p	RNABP	Y	Y
miR-7-5p	RNABP	Y	Y
miR-744-5p	RNABP	Y	Y
miR-758-3p	RNABP	Y	Y
miR-760	RNABP	Y	Y
miR-802	RNABP	Y	Y
miR-873-5p.1	RNABP	Y	Y
miR-873-5p.2	RNABP	Y	Y
miR-874-3p	RNABP	Y	Y
miR-875-5p	RNABP	Y	Y
miR-876-5p	RNABP	Y	Y
miR-877-5p	RNABP	Y	Y
miR-9-5p	RNABP	Y	Y
miR-96-5p/1271-5p	RNABP	Y	Y
miR-99-5p/100-5p	RNABP	Y	Y
MOV10	RNABP	Y	Y
MTPAP	RNABP	Y	Y
NCBP2	RNABP	Y	Y
NCBP3	RNABP	Y	Y
NKRF	RNABP	Y	Y
NOL12	RNABP	Y	Y
NONO	RNABP	Y	Y
NOP56	RNABP	Y	Y
NOP58	RNABP	Y	Y
NPM1	RNABP	Y	Y
NSUN2	RNABP	Y	Y
NUDT21	RNABP	Y	Y
PCBP2	RNABP	Y	Y
PPIG	RNABP	Y	Y
PPIL4	RNABP	Y	Y
PRKRA	RNABP	Y	Y
PRPF8	RNABP	Y	Y
PTBP1	RNABP	Y	Y
PUM2	RNABP	Y	Y
PUS1	RNABP	Y	Y
QKI	RNABP	Y	Y
RBFOX2	RNABP	Y	Y
RBM10	RNABP	Y	Y
RBM15	RNABP	Y	Y
RBM15B	RNABP	Y	Y
RBM22	RNABP	Y	Y
RBM27	RNABP	Y	Y
RBM47	RNABP	Y	Y
RBM5	RNABP	Y	Y
RBPMS	RNABP	Y	Y
RPS11	RNABP	Y	Y
RPS3	RNABP	Y	Y
RPS5	RNABP	Y	Y
RTCB	RNABP	Y	Y
SAFB2	RNABP	Y	Y
SBDS	RNABP	Y	Y
SERBP1	RNABP	Y	Y
SF3A3	RNABP	Y	Y
SF3B1	RNABP	Y	Y
SF3B4	RNABP	Y	Y
SFPQ	RNABP	Y	Y
SLBP	RNABP	Y	Y
SLTM	RNABP	Y	Y
SMNDC1	RNABP	Y	Y
SND1	RNABP	Y	Y
SRRM4	RNABP	Y	Y
SRSF1	RNABP	Y	Y
SRSF7	RNABP	Y	Y
SRSF9	RNABP	Y	Y
SSB	RNABP	Y	Y
STAU1	RNABP	Y	Y
SUB1	RNABP	Y	Y
SUGP2	RNABP	Y	Y
SUPV3L1	RNABP	Y	Y
TAF15	RNABP	Y	Y
TARBP2	RNABP	Y	Y
TARDBP	RNABP	Y	Y
TBRG4	RNABP	Y	Y
TIA1	RNABP	Y	Y
TIAL1	RNABP	Y	Y
TNRC6A	RNABP	Y	Y
TNRC6B	RNABP	Y	Y
TNRC6C	RNABP	Y	Y
TRA2A	RNABP	Y	Y
TROVE2	RNABP	Y	Y
U2AF1	RNABP	Y	Y
U2AF2	RNABP	Y	Y
UCHL5	RNABP	Y	Y
UPF1	RNABP	Y	Y
WDR33	RNABP	Y	Y
WTAP	RNABP	Y	Y
XPO5	RNABP	Y	Y
XRCC6	RNABP	Y	Y
XRN2	RNABP	Y	Y
YBX3	RNABP	Y	Y
YTHDC1	RNABP	Y	Y
YTHDC2	RNABP	Y	Y
YTHDF1	RNABP	Y	Y
YTHDF2	RNABP	Y	Y
YTHDF3	RNABP	Y	Y
YWHAG	RNABP	Y	Y
ZC3H7B	RNABP	Y	Y
ZNF622	RNABP	Y	Y
ZRANB2	RNABP	Y	Y
miR-1249-3p	RNABP	N	Y
miR-126-3p.1	RNABP	N	Y
miR-127-3p	RNABP	N	Y
miR-147b	RNABP	N	Y
miR-151-5p	RNABP	N	Y
miR-184	RNABP	N	Y
miR-187-3p	RNABP	N	Y
miR-423-3p	RNABP	N	Y
miR-450-5p	RNABP	N	Y
miR-451	RNABP	N	Y
miR-487-3p	RNABP	N	Y
miR-615-3p	RNABP	N	Y
miR-652-3p	RNABP	N	Y
ADNP	TF	Y	Y
AEBP2	TF	Y	Y
AHR	TF	Y	Y
AHRR	TF	Y	Y
ALX4	TF	Y	Y
APC	TF	Y	Y
AR	TF	Y	Y
ARID1A	TF	Y	Y
ARID1B	TF	Y	Y
ARID2	TF	Y	Y
ARID3A	TF	Y	Y
ARID3B	TF	Y	Y
ARID4B	TF	Y	Y
ARNT	TF	Y	Y
ARNT2	TF	Y	Y
ARNTL	TF	Y	Y
ASCL1	TF	Y	Y
ASCL2	TF	Y	Y
ATF1	TF	Y	Y
ATF2	TF	Y	Y
ATF3	TF	Y	Y
ATF4	TF	Y	Y
ATF5	TF	Y	Y
ATF6	TF	Y	Y
ATF7	TF	Y	Y
ATOH1	TF	Y	Y
ATRX	TF	Y	Y
BACH1	TF	Y	Y
BACH2	TF	Y	Y
BARHL1	TF	Y	Y
BARX1	TF	Y	Y
BARX2	TF	Y	Y
BATF	TF	Y	Y
BATF3	TF	Y	Y
BCL11A	TF	Y	Y
BCL11B	TF	Y	Y
BCL3	TF	Y	Y
BCL6	TF	Y	Y
BCL6B	TF	Y	Y
BHLHE40	TF	Y	Y
BRD4	TF	Y	Y
CASZ1	TF	Y	Y
CDC5L	TF	Y	Y
CDX2	TF	Y	Y
CEBPA	TF	Y	Y
CEBPB	TF	Y	Y
CEBPD	TF	Y	Y
CEBPE	TF	Y	Y
CEBPG	TF	Y	Y
CIC	TF	Y	Y
CLOCK	TF	Y	Y
CREB1	TF	Y	Y
CREB3	TF	Y	Y
CREB3L1	TF	Y	Y
CREB3L2	TF	Y	Y
CREB3L4	TF	Y	Y
CREM	TF	Y	Y
CRY1	TF	Y	Y
CSHL1	TF	Y	Y
CTCF	TF	Y	Y
CTCFL	TF	Y	Y
CUX1	TF	Y	Y
DBP	TF	Y	Y
DEAF1	TF	Y	Y
DLX1	TF	Y	Y
DLX2	TF	Y	Y
DLX4	TF	Y	Y
DLX6	TF	Y	Y
DMAP1	TF	Y	Y
DMRT1	TF	Y	Y
DNMT3A	TF	Y	Y
DNMT3B	TF	Y	Y
DUX4	TF	Y	Y
E2F1	TF	Y	Y
E2F2	TF	Y	Y
E2F3	TF	Y	Y
E2F4	TF	Y	Y
E2F5	TF	Y	Y
E2F6	TF	Y	Y
E2F7	TF	Y	Y
E2F8	TF	Y	Y
E4F1	TF	Y	Y
EBF1	TF	Y	Y
EBF3	TF	Y	Y
EGR1	TF	Y	Y
EGR2	TF	Y	Y
EGR3	TF	Y	Y
EHF	TF	Y	Y
ELF1	TF	Y	Y
ELF2	TF	Y	Y
ELF3	TF	Y	Y
ELF4	TF	Y	Y
ELF5	TF	Y	Y
ELK1	TF	Y	Y
ELK4	TF	Y	Y
EMX1	TF	Y	Y
EOMES	TF	Y	Y
EPAS1	TF	Y	Y
ERF	TF	Y	Y
ERG	TF	Y	Y
ESR1	TF	Y	Y
ESR2	TF	Y	Y
ESRRA	TF	Y	Y
ETS1	TF	Y	Y
ETS2	TF	Y	Y
ETV1	TF	Y	Y
ETV4	TF	Y	Y
ETV5	TF	Y	Y
ETV6	TF	Y	Y
ETV7	TF	Y	Y
EZH2	TF	Y	Y
FEV	TF	Y	Y
FEZF1	TF	Y	Y
FLI1	TF	Y	Y
FOS	TF	Y	Y
FOSB	TF	Y	Y
FOSL1	TF	Y	Y
FOSL2	TF	Y	Y
FOXA1	TF	Y	Y
FOXA2	TF	Y	Y
FOXA3	TF	Y	Y
FOXC1	TF	Y	Y
FOXD2	TF	Y	Y
FOXD3	TF	Y	Y
FOXG1	TF	Y	Y
FOXH1	TF	Y	Y
FOXJ2	TF	Y	Y
FOXK1	TF	Y	Y
FOXK2	TF	Y	Y
FOXM1	TF	Y	Y
FOXN3	TF	Y	Y
FOXO1	TF	Y	Y
FOXO3	TF	Y	Y
FOXO4	TF	Y	Y
FOXP1	TF	Y	Y
FOXP2	TF	Y	Y
FOXP3	TF	Y	Y
FOXR2	TF	Y	Y
GABPA	TF	Y	Y
GATA1	TF	Y	Y
GATA2	TF	Y	Y
GATA3	TF	Y	Y
GATA4	TF	Y	Y
GATA6	TF	Y	Y
GATAD1	TF	Y	Y
GATAD2A	TF	Y	Y
GATAD2B	TF	Y	Y
GFI1B	TF	Y	Y
GLI1	TF	Y	Y
GLI2	TF	Y	Y
GLI3	TF	Y	Y
GLI4	TF	Y	Y
GLIS1	TF	Y	Y
GLIS2	TF	Y	Y
GLIS3	TF	Y	Y
GMEB1	TF	Y	Y
GMEB2	TF	Y	Y
GRHL1	TF	Y	Y
GRHL2	TF	Y	Y
GRHL3	TF	Y	Y
GTF3A	TF	Y	Y
H2AFZ	TF	Y	Y
HAND1	TF	Y	Y
HAND2	TF	Y	Y
HBP1	TF	Y	Y
HES1	TF	Y	Y
HES2	TF	Y	Y
HES4	TF	Y	Y
HEYL	TF	Y	Y
HHEX	TF	Y	Y
HIC1	TF	Y	Y
HIF1A	TF	Y	Y
HIF3A	TF	Y	Y
HINFP	TF	Y	Y
HIVEP1	TF	Y	Y
HLF	TF	Y	Y
HMBOX1	TF	Y	Y
HMG20A	TF	Y	Y
HMG20B	TF	Y	Y
HNF1A	TF	Y	Y
HNF1B	TF	Y	Y
HNF4A	TF	Y	Y
HNF4G	TF	Y	Y
HOMEZ	TF	Y	Y
HOXA1	TF	Y	Y
HOXA10	TF	Y	Y
HOXA13	TF	Y	Y
HOXA2	TF	Y	Y
HOXA4	TF	Y	Y
HOXA5	TF	Y	Y
HOXA6	TF	Y	Y
HOXA7	TF	Y	Y
HOXA9	TF	Y	Y
HOXB13	TF	Y	Y
HOXB4	TF	Y	Y
HOXB6	TF	Y	Y
HOXC11	TF	Y	Y
HOXC13	TF	Y	Y
HOXC6	TF	Y	Y
HOXC8	TF	Y	Y
HOXC9	TF	Y	Y
HOXD1	TF	Y	Y
HOXD11	TF	Y	Y
HSF1	TF	Y	Y
HSF2	TF	Y	Y
ID1	TF	Y	Y
ID2	TF	Y	Y
ID3	TF	Y	Y
IKZF1	TF	Y	Y
IKZF2	TF	Y	Y
INO80	TF	Y	Y
INSM2	TF	Y	Y
IRF1	TF	Y	Y
IRF2	TF	Y	Y
IRF3	TF	Y	Y
IRF4	TF	Y	Y
IRF5	TF	Y	Y
IRF9	TF	Y	Y
IRX2	TF	Y	Y
IRX3	TF	Y	Y
ISL1	TF	Y	Y
JARID2	TF	Y	Y
JDP2	TF	Y	Y
JUN	TF	Y	Y
JUNB	TF	Y	Y
JUND	TF	Y	Y
KAT5	TF	Y	Y
KAT7	TF	Y	Y
KAT8	TF	Y	Y
KDM5A	TF	Y	Y
KDM5B	TF	Y	Y
KDM5C	TF	Y	Y
KDM5D	TF	Y	Y
KLF1	TF	Y	Y
KLF10	TF	Y	Y
KLF11	TF	Y	Y
KLF12	TF	Y	Y
KLF13	TF	Y	Y
KLF14	TF	Y	Y
KLF15	TF	Y	Y
KLF16	TF	Y	Y
KLF17	TF	Y	Y
KLF3	TF	Y	Y
KLF4	TF	Y	Y
KLF5	TF	Y	Y
KLF6	TF	Y	Y
KLF7	TF	Y	Y
KLF8	TF	Y	Y
KLF9	TF	Y	Y
KMT2A	TF	Y	Y
KMT2B	TF	Y	Y
L3MBTL4	TF	Y	Y
LEF1	TF	Y	Y
LHX2	TF	Y	Y
LHX3	TF	Y	Y
LMX1B	TF	Y	Y
LYL1	TF	Y	Y
MAF	TF	Y	Y
MAFB	TF	Y	Y
MAFF	TF	Y	Y
MAFG	TF	Y	Y
MAFK	TF	Y	Y
MAX	TF	Y	Y
MAZ	TF	Y	Y
MBD1	TF	Y	Y
MCRS1	TF	Y	Y
MECOM	TF	Y	Y
MEF2A	TF	Y	Y
MEF2B	TF	Y	Y
MEF2C	TF	Y	Y
MEF2D	TF	Y	Y
MEIS1	TF	Y	Y
MEIS2	TF	Y	Y
MGA	TF	Y	Y
MIER1	TF	Y	Y
MIER2	TF	Y	Y
MIER3	TF	Y	Y
MITF	TF	Y	Y
MIXL1	TF	Y	Y
MLX	TF	Y	Y
MNT	TF	Y	Y
MSX1	TF	Y	Y
MTA1	TF	Y	Y
MTA2	TF	Y	Y
MTA3	TF	Y	Y
MXD1	TF	Y	Y
MXD3	TF	Y	Y
MXD4	TF	Y	Y
MXI1	TF	Y	Y
MYB	TF	Y	Y
MYBL1	TF	Y	Y
MYBL2	TF	Y	Y
MYC	TF	Y	Y
MYCN	TF	Y	Y
MYF5	TF	Y	Y
MYNN	TF	Y	Y
MYOD1	TF	Y	Y
MYOG	TF	Y	Y
MZF1	TF	Y	Y
NANOG	TF	Y	Y
NCOA1	TF	Y	Y
NCOA2	TF	Y	Y
NCOA3	TF	Y	Y
NCOA4	TF	Y	Y
NCOR1	TF	Y	Y
NCOR2	TF	Y	Y
NEUROD1	TF	Y	Y
NEUROG2	TF	Y	Y
NFAT5	TF	Y	Y
NFATC1	TF	Y	Y
NFATC3	TF	Y	Y
NFE2	TF	Y	Y
NFE2L1	TF	Y	Y
NFE2L2	TF	Y	Y
NFIA	TF	Y	Y
NFIB	TF	Y	Y
NFIC	TF	Y	Y
NFIL3	TF	Y	Y
NFKB1	TF	Y	Y
NFKB2	TF	Y	Y
NFXL1	TF	Y	Y
NFYA	TF	Y	Y
NFYB	TF	Y	Y
NFYC	TF	Y	Y
NIPBL	TF	Y	Y
NKX2-1	TF	Y	Y
NKX2-2	TF	Y	Y
NKX2-3	TF	Y	Y
NKX2-5	TF	Y	Y
NKX3-1	TF	Y	Y
NONO	TF	Y	Y
NOTCH3	TF	Y	Y
NR1D1	TF	Y	Y
NR1H2	TF	Y	Y
NR1H3	TF	Y	Y
NR1I2	TF	Y	Y
NR2C1	TF	Y	Y
NR2C2	TF	Y	Y
NR2F1	TF	Y	Y
NR2F2	TF	Y	Y
NR2F6	TF	Y	Y
NR3C1	TF	Y	Y
NR4A1	TF	Y	Y
NR5A1	TF	Y	Y
NR5A2	TF	Y	Y
NRF1	TF	Y	Y
NSD2	TF	Y	Y
OSR2	TF	Y	Y
OTX2	TF	Y	Y
OVOL2	TF	Y	Y
OVOL3	TF	Y	Y
PATZ1	TF	Y	Y
PAX2	TF	Y	Y
PAX5	TF	Y	Y
PAX6	TF	Y	Y
PAX7	TF	Y	Y
PAX8	TF	Y	Y
PBX1	TF	Y	Y
PBX2	TF	Y	Y
PBX3	TF	Y	Y
PDX1	TF	Y	Y
PGR	TF	Y	Y
PHOX2B	TF	Y	Y
PITX1	TF	Y	Y
PITX3	TF	Y	Y
PKNOX1	TF	Y	Y
PLAG1	TF	Y	Y
POU2F1	TF	Y	Y
POU2F2	TF	Y	Y
POU3F2	TF	Y	Y
POU5F1	TF	Y	Y
PPARA	TF	Y	Y
PPARD	TF	Y	Y
PPARG	TF	Y	Y
PRDM1	TF	Y	Y
PRDM10	TF	Y	Y
PRDM14	TF	Y	Y
PRDM4	TF	Y	Y
PRDM6	TF	Y	Y
PRDM9	TF	Y	Y
PROX1	TF	Y	Y
RAD21	TF	Y	Y
RARA	TF	Y	Y
RARG	TF	Y	Y
RAX2	TF	Y	Y
RBAK	TF	Y	Y
RBPJ	TF	Y	Y
RCOR1	TF	Y	Y
RCOR2	TF	Y	Y
RELA	TF	Y	Y
RELB	TF	Y	Y
RERE	TF	Y	Y
REST	TF	Y	Y
RFX1	TF	Y	Y
RFX2	TF	Y	Y
RFX3	TF	Y	Y
RFX5	TF	Y	Y
RFX7	TF	Y	Y
RFXANK	TF	Y	Y
RLF	TF	Y	Y
RORA	TF	Y	Y
RUNX1	TF	Y	Y
RUNX2	TF	Y	Y
RUNX3	TF	Y	Y
RUVBL1	TF	Y	Y
RUVBL2	TF	Y	Y
RXRA	TF	Y	Y
RXRB	TF	Y	Y
SALL4	TF	Y	Y
SATB1	TF	Y	Y
SCRT1	TF	Y	Y
SCRT2	TF	Y	Y
SFPQ	TF	Y	Y
SIN3A	TF	Y	Y
SIX1	TF	Y	Y
SIX2	TF	Y	Y
SIX4	TF	Y	Y
SIX5	TF	Y	Y
SKI	TF	Y	Y
SMAD1	TF	Y	Y
SMAD2	TF	Y	Y
SMAD3	TF	Y	Y
SMAD4	TF	Y	Y
SMAD5	TF	Y	Y
SMARCA1	TF	Y	Y
SMARCA5	TF	Y	Y
SMARCC1	TF	Y	Y
SMARCC2	TF	Y	Y
SMARCE1	TF	Y	Y
SMC1A	TF	Y	Y
SMC3	TF	Y	Y
SNAI1	TF	Y	Y
SNAI2	TF	Y	Y
SNAPC4	TF	Y	Y
SOX10	TF	Y	Y
SOX11	TF	Y	Y
SOX13	TF	Y	Y
SOX17	TF	Y	Y
SOX2	TF	Y	Y
SOX3	TF	Y	Y
SOX4	TF	Y	Y
SOX5	TF	Y	Y
SOX6	TF	Y	Y
SOX9	TF	Y	Y
SP1	TF	Y	Y
SP140	TF	Y	Y
SP2	TF	Y	Y
SP3	TF	Y	Y
SP4	TF	Y	Y
SP5	TF	Y	Y
SP7	TF	Y	Y
SPDEF	TF	Y	Y
SPI1	TF	Y	Y
SPIB	TF	Y	Y
SREBF1	TF	Y	Y
SREBF2	TF	Y	Y
SRF	TF	Y	Y
SSRP1	TF	Y	Y
STAT1	TF	Y	Y
STAT2	TF	Y	Y
STAT3	TF	Y	Y
STAT4	TF	Y	Y
STAT5A	TF	Y	Y
STAT5B	TF	Y	Y
STAT6	TF	Y	Y
SUMO2	TF	Y	Y
SUZ12	TF	Y	Y
T	TF	Y	Y
TAF1	TF	Y	Y
TAL1	TF	Y	Y
TBP	TF	Y	Y
TBPL1	TF	Y	Y
TBX21	TF	Y	Y
TBX3	TF	Y	Y
TBX5	TF	Y	Y
TCF12	TF	Y	Y
TCF3	TF	Y	Y
TCF4	TF	Y	Y
TCF7	TF	Y	Y
TCF7L1	TF	Y	Y
TCF7L2	TF	Y	Y
TEAD1	TF	Y	Y
TEAD2	TF	Y	Y
TEAD3	TF	Y	Y
TEAD4	TF	Y	Y
TFAM	TF	Y	Y
TFAP2A	TF	Y	Y
TFAP2C	TF	Y	Y
TFAP4	TF	Y	Y
TFCP2	TF	Y	Y
TFDP1	TF	Y	Y
TFE3	TF	Y	Y
TGIF2	TF	Y	Y
THAP1	TF	Y	Y
THAP11	TF	Y	Y
THRB	TF	Y	Y
TLX1	TF	Y	Y
TOX4	TF	Y	Y
TP53	TF	Y	Y
TP63	TF	Y	Y
TP73	TF	Y	Y
TSC22D4	TF	Y	Y
TSHZ1	TF	Y	Y
TWIST1	TF	Y	Y
UBP1	TF	Y	Y
UBTF	TF	Y	Y
USF1	TF	Y	Y
USF2	TF	Y	Y
VDR	TF	Y	Y
VEZF1	TF	Y	Y
WT1	TF	Y	Y
XBP1	TF	Y	Y
YBX1	TF	Y	Y
YBX3	TF	Y	Y
YY1	TF	Y	Y
YY2	TF	Y	Y
ZBED1	TF	Y	Y
ZBED4	TF	Y	Y
ZBED5	TF	Y	Y
ZBTB1	TF	Y	Y
ZBTB11	TF	Y	Y
ZBTB12	TF	Y	Y
ZBTB14	TF	Y	Y
ZBTB16	TF	Y	Y
ZBTB17	TF	Y	Y
ZBTB18	TF	Y	Y
ZBTB2	TF	Y	Y
ZBTB20	TF	Y	Y
ZBTB21	TF	Y	Y
ZBTB26	TF	Y	Y
ZBTB33	TF	Y	Y
ZBTB40	TF	Y	Y
ZBTB42	TF	Y	Y
ZBTB44	TF	Y	Y
ZBTB48	TF	Y	Y
ZBTB5	TF	Y	Y
ZBTB6	TF	Y	Y
ZBTB7A	TF	Y	Y
ZBTB7B	TF	Y	Y
ZC3H8	TF	Y	Y
ZEB1	TF	Y	Y
ZEB2	TF	Y	Y
ZFAT	TF	Y	Y
ZFHX2	TF	Y	Y
ZFHX3	TF	Y	Y
ZFP1	TF	Y	Y
ZFP28	TF	Y	Y
ZFP3	TF	Y	Y
ZFP42	TF	Y	Y
ZFP64	TF	Y	Y
ZFP69B	TF	Y	Y
ZFP82	TF	Y	Y
ZFX	TF	Y	Y
ZGPAT	TF	Y	Y
ZHX1	TF	Y	Y
ZHX2	TF	Y	Y
ZIC2	TF	Y	Y
ZIM3	TF	Y	Y
ZKSCAN1	TF	Y	Y
ZKSCAN8	TF	Y	Y
ZNF10	TF	Y	Y
ZNF101	TF	Y	Y
ZNF121	TF	Y	Y
ZNF133	TF	Y	Y
ZNF134	TF	Y	Y
ZNF140	TF	Y	Y
ZNF143	TF	Y	Y
ZNF146	TF	Y	Y
ZNF148	TF	Y	Y
ZNF157	TF	Y	Y
ZNF16	TF	Y	Y
ZNF165	TF	Y	Y
ZNF175	TF	Y	Y
ZNF18	TF	Y	Y
ZNF184	TF	Y	Y
ZNF189	TF	Y	Y
ZNF197	TF	Y	Y
ZNF2	TF	Y	Y
ZNF202	TF	Y	Y
ZNF213	TF	Y	Y
ZNF217	TF	Y	Y
ZNF22	TF	Y	Y
ZNF223	TF	Y	Y
ZNF224	TF	Y	Y
ZNF236	TF	Y	Y
ZNF239	TF	Y	Y
ZNF24	TF	Y	Y
ZNF250	TF	Y	Y
ZNF257	TF	Y	Y
ZNF260	TF	Y	Y
ZNF263	TF	Y	Y
ZNF264	TF	Y	Y
ZNF266	TF	Y	Y
ZNF274	TF	Y	Y
ZNF280A	TF	Y	Y
ZNF280D	TF	Y	Y
ZNF281	TF	Y	Y
ZNF282	TF	Y	Y
ZNF3	TF	Y	Y
ZNF30	TF	Y	Y
ZNF316	TF	Y	Y
ZNF317	TF	Y	Y
ZNF320	TF	Y	Y
ZNF322	TF	Y	Y
ZNF324	TF	Y	Y
ZNF329	TF	Y	Y
ZNF331	TF	Y	Y
ZNF335	TF	Y	Y
ZNF33A	TF	Y	Y
ZNF34	TF	Y	Y
ZNF341	TF	Y	Y
ZNF35	TF	Y	Y
ZNF350	TF	Y	Y
ZNF354A	TF	Y	Y
ZNF354B	TF	Y	Y
ZNF362	TF	Y	Y
ZNF366	TF	Y	Y
ZNF37A	TF	Y	Y
ZNF382	TF	Y	Y
ZNF384	TF	Y	Y
ZNF391	TF	Y	Y
ZNF394	TF	Y	Y
ZNF398	TF	Y	Y
ZNF407	TF	Y	Y
ZNF41	TF	Y	Y
ZNF410	TF	Y	Y
ZNF418	TF	Y	Y
ZNF423	TF	Y	Y
ZNF426	TF	Y	Y
ZNF433	TF	Y	Y
ZNF436	TF	Y	Y
ZNF444	TF	Y	Y
ZNF449	TF	Y	Y
ZNF467	TF	Y	Y
ZNF48	TF	Y	Y
ZNF490	TF	Y	Y
ZNF502	TF	Y	Y
ZNF507	TF	Y	Y
ZNF510	TF	Y	Y
ZNF511	TF	Y	Y
ZNF512	TF	Y	Y
ZNF512B	TF	Y	Y
ZNF518A	TF	Y	Y
ZNF524	TF	Y	Y
ZNF528	TF	Y	Y
ZNF529	TF	Y	Y
ZNF530	TF	Y	Y
ZNF547	TF	Y	Y
ZNF548	TF	Y	Y
ZNF549	TF	Y	Y
ZNF554	TF	Y	Y
ZNF555	TF	Y	Y
ZNF558	TF	Y	Y
ZNF560	TF	Y	Y
ZNF563	TF	Y	Y
ZNF574	TF	Y	Y
ZNF577	TF	Y	Y
ZNF579	TF	Y	Y
ZNF580	TF	Y	Y
ZNF581	TF	Y	Y
ZNF582	TF	Y	Y
ZNF584	TF	Y	Y
ZNF585B	TF	Y	Y
ZNF586	TF	Y	Y
ZNF589	TF	Y	Y
ZNF592	TF	Y	Y
ZNF595	TF	Y	Y
ZNF596	TF	Y	Y
ZNF597	TF	Y	Y
ZNF600	TF	Y	Y
ZNF610	TF	Y	Y
ZNF618	TF	Y	Y
ZNF623	TF	Y	Y
ZNF629	TF	Y	Y
ZNF639	TF	Y	Y
ZNF644	TF	Y	Y
ZNF652	TF	Y	Y
ZNF654	TF	Y	Y
ZNF664	TF	Y	Y
ZNF667	TF	Y	Y
ZNF669	TF	Y	Y
ZNF680	TF	Y	Y
ZNF687	TF	Y	Y
ZNF692	TF	Y	Y
ZNF697	TF	Y	Y
ZNF7	TF	Y	Y
ZNF701	TF	Y	Y
ZNF707	TF	Y	Y
ZNF708	TF	Y	Y
ZNF711	TF	Y	Y
ZNF740	TF	Y	Y
ZNF75A	TF	Y	Y
ZNF76	TF	Y	Y
ZNF766	TF	Y	Y
ZNF768	TF	Y	Y
ZNF770	TF	Y	Y
ZNF774	TF	Y	Y
ZNF777	TF	Y	Y
ZNF778	TF	Y	Y
ZNF781	TF	Y	Y
ZNF784	TF	Y	Y
ZNF785	TF	Y	Y
ZNF791	TF	Y	Y
ZNF792	TF	Y	Y
ZNF8	TF	Y	Y
ZNF816	TF	Y	Y
ZNF83	TF	Y	Y
ZNF84	TF	Y	Y
ZNF85	TF	Y	Y
ZNF92	TF	Y	Y
ZSCAN16	TF	Y	Y
ZSCAN2	TF	Y	Y
ZSCAN21	TF	Y	Y
ZSCAN22	TF	Y	Y
ZSCAN23	TF	Y	Y
ZSCAN29	TF	Y	Y
ZSCAN31	TF	Y	Y
ZSCAN4	TF	Y	Y
ZSCAN5A	TF	Y	Y
ZSCAN5B	TF	Y	Y
ZSCAN5C	TF	Y	Y
ZSCAN5DP	TF	Y	Y
ZSCAN9	TF	Y	Y
ZXDB	TF	Y	Y
ZXDC	TF	Y	Y
CDX1	TF	N	Y
CREBL2	TF	N	Y
DDIT3	TF	N	Y
FOXQ1	TF	N	Y
HOXB7	TF	N	Y
HOXB8	TF	N	Y
HSF4	TF	N	Y
LHX4	TF	N	Y
MNX1	TF	N	Y
MSX2	TF	N	Y
MYF6	TF	N	Y
NEUROG3	TF	N	Y
NFATC4	TF	N	Y
NFE2L3	TF	N	Y
NKX2-8	TF	N	Y
NKX6-1	TF	N	Y
NR2E3	TF	N	Y
SOX15	TF	N	Y
TFEB	TF	N	Y
THRA	TF	N	Y
WIZ	TF	N	Y
ZBTB49	TF	N	Y
ZNF136	TF	N	Y
ZNF169	TF	N	Y
ZNF19	TF	N	Y
ZNF214	TF	N	Y
ZNF221	TF	N	Y
ZNF23	TF	N	Y
ZNF26	TF	N	Y
ZNF292	TF	N	Y
ZNF404	TF	N	Y
ZNF419	TF	N	Y
ZNF454	TF	N	Y
ZNF501	TF	N	Y
ZNF513	TF	N	Y
ZNF532	TF	N	Y
ZNF626	TF	N	Y
