## Supplementary material for "Decoding differential gene expression": Table S5

### Sheet: Table S5
Table S5. Critical TFs for DE prior rank.
Feature name	Average DeepLIFT score	Critical TF
SPI1	0.12134	Yes
KMT2A	0.079883	Yes
HNF4A	0.0700159	Yes
CTCF	0.0637542	Yes
RELA	0.0607953	Yes
RARA	0.0549333	Yes
RXRA	0.054284	Yes
CEBPB	0.0441748	Yes
FOXA1	0.0424235	Yes
IRF1	0.0411427	Yes
ZBTB7A	0.0398059	Yes
TAF1	0.0392368	Yes
ELF3	0.033512	Yes
STAT3	0.0331132	Yes
STAT1	0.0325638	Yes
TAL1	0.0322915	Yes
MYB	0.0317464	Yes
ERG	0.0294627	Yes
TBX21	0.0277095	Yes
NR2F2	0.0264318	Yes
TFAP4	0.0252182	Yes
EBF1	0.0248125	Yes
JARID2	0.0211654	Yes
KLF5	0.0210149	Yes
JUND	0.0206518	Yes
SKI	0.0203886	Yes
TCF4	0.018829	Yes
NCOR1	0.017742	Yes
POU2F2	0.0176123	Yes
MAX	0.0175703	Yes
AR	0.0173553	Yes
FLI1	0.0154442	Yes
BCL6	0.0150217	Yes
CEBPA	0.0149683	Yes
EGR1	0.0148951	Yes
NR3C1	0.0145705	Yes
SMAD5	0.0143526	Yes
SMAD1	0.0137862	Yes
GABPA	0.0134137	Yes
NFYC	0.0132982	Yes
TCF12	0.0131977	Yes
REST	0.0131449	Yes
PATZ1	0.013053	Yes
PPARG	0.0128582	Yes
ATF3	0.0128526	Yes
NR1H3	0.0118754	Yes
ZNF263	0.0117128	Yes
VDR	0.0114683	Yes
MAFK	0.0112873	Yes
MXD3	0.0110662	Yes
STAT4	0.0108477	Yes
ZBTB26	0.0105946	Yes
STAT5B	0.0102985	Yes
STAT5A	0.0100988	Yes
HNF4G	0.00982143	Yes
GRHL2	0.00956401	Yes
GATA6	0.00933859	Yes
ZBTB42	0.0088046	Yes
GLI2	0.00836223	Yes
GATA2	0.00829114	Yes
ZBTB2	0.00818708	Yes
TBP	0.00814459	Yes
MECOM	0.00805963	Yes
STAT2	0.00798175	Yes
TEAD4	0.00792981	Yes
ZNF398	0.00779456	Yes
VEZF1	0.00767124	Yes
OVOL2	0.00756048	Yes
HOXB13	0.0072623	Yes
GATAD2B	0.00726004	Yes
HOXA6	0.00716525	Yes
DLX1	0.00702104	Yes
GLIS1	0.00695338	Yes
MAZ	0.00669647
EHF	0.00660824
ZKSCAN1	0.0066066
RARG	0.00660103
SIN3A	0.0065537
CDX2	0.00639134
NFE2	0.00638898
ZNF444	0.00632846
SOX13	0.00628967
FOXP3	0.00626823
TEAD1	0.00610522
DNMT3B	0.00599719
ZBED5	0.00584292
SMAD4	0.00583465
RUNX2	0.00564644
BHLHE40	0.00552649
NONO	0.00544916
HIF3A	0.00531065
SMAD2	0.00530276
ZNF549	0.00525165
MNT	0.00515127
ZNF467	0.00500023
RXRB	0.00498187
CEBPG	0.00496783
UBTF	0.00486535
TBX5	0.00485907
SOX5	0.00482154
ZNF792	0.0047749
NANOG	0.00468522
TGIF2	0.00466442
FEZF1	0.00460673
SMARCA5	0.00452031
SPDEF	0.00450588
RERE	0.00409652
HOXA2	0.00396985
SMARCE1	0.0039435
ZNF423	0.003942
NEUROG2	0.00390156
ZNF24	0.00387269
RBPJ	0.00382096
ASCL2	0.00369035
HES2	0.003622
HLF	0.00352155
LEF1	0.00351534
ZNF324	0.00342526
SMARCC1	0.0033876
DMAP1	0.00333726
PROX1	0.00329667
GATAD2A	0.00328874
LYL1	0.00323342
STAT6	0.00321728
SCRT2	0.00321031
IRF2	0.00320428
ARID1B	0.00320093
TSC22D4	0.00314453
YY1	0.00289331
ETV1	0.00287031
MAFB	0.00286027
FOXO3	0.00285894
SMC1A	0.00282913
DBP	0.00271457
MYNN	0.00266609
NR1H2	0.00263097
CRY1	0.00261236
HHEX	0.00257869
ZNF652	0.00256785
ETV7	0.0025373
ZNF580	0.00253073
ZNF30	0.00249878
MAFG	0.00246532
HOXA5	0.00243615
PDX1	0.00242659
ATF1	0.00239714
NFKB2	0.00232908
PAX6	0.002311
HNF1A	0.0022469
ZNF579	0.00222637
ZNF3	0.00220732
FOXP2	0.002169
FOXD2	0.00206826
EOMES	0.00206043
L3MBTL4	0.0020484
MTA2	0.00203666
ZBTB11	0.00202506
KLF10	0.00201943
ZNF528	0.00199353
ELF4	0.00194273
ZNF184	0.0018868
ELF2	0.0018819
EGR2	0.00187232
ZFP1	0.00187007
NFKB1	0.00173262
MEIS1	0.00170898
NCOA4	0.00170721
IKZF2	0.00169115
NCOR2	0.00162617
ZNF48	0.00161864
ZNF140	0.00160693
TWIST1	0.00160001
ZNF281	0.00159805
ZNF83	0.00157774
ZNF264	0.00150479
NKX3.1	0.0015023
THAP1	0.00149308
OSR2	0.00146271
XBP1	0.00142688
KLF16	0.00141944
ZNF22	0.00140819
MZF1	0.00135737
SIX1	0.00135674
USF1	0.00134123
PRDM6	0.00133238
ZNF224	0.00133123
ZNF507	0.00131647
KLF3	0.00127168
EPAS1	0.00126688
MEF2A	0.00123544
MYOG	0.00121213
NR2F1	0.00119529
ZNF320	0.00119069
TP73	0.00117091
ZNF563	0.00116891
ZNF213	0.00113877
HOXB6	0.0011312
ID2	0.00111021
INO80	0.00109712
ADNP	0.0010858
THRB	0.00106404
ZNF574	0.0010607
HNF1B	0.00102681
ZNF2	0.00102329
ZNF410	0.000999986
DLX2	0.000994349
ZBTB14	0.000991798
FOSL1	0.000989564
ETV4	0.000987493
TEAD3	0.000965835
ZNF449	0.000964643
NFYB	0.00095692
MEIS2	0.00095422
ZNF589	0.000949782
DMRT1	0.000946063
ZNF512	0.000937148
GLI4	0.000884478
ZNF92	0.000871097
ZNF317	0.000860724
SUMO2	0.000849359
ARID3A	0.00084197
ZNF596	0.000806993
HAND2	0.000783094
CUX1	0.000760437
ELK1	0.000746563
ISL1	0.000741245
DUX4	0.000740621
BARX2	0.000723281
ZSCAN5DP	0.000673985
ZNF133	0.000666667
KAT5	0.000659602
ZNF148	0.000657003
ZNF766	0.000653771
ZNF101	0.000652729
ZFP42	0.00064914
AHRR	0.000639482
INSM2	0.000636896
SMARCC2	0.000613185
ZNF250	0.00059107
PRDM10	0.000582881
BATF3	0.000569826
ZNF157	0.000563142
MYBL1	0.000558295
PHOX2B	0.000554833
RORA	0.000552686
MIER2	0.000547337
ZNF586	0.000541968
ZNF595	0.00053876
BCL6B	0.000533625
ZNF10	0.000525031
ZBTB16	0.000516314
ZNF436	0.000510921
DLX6	0.000481591
T	0.000472088
KLF13	0.00047092
DLX4	0.000467413
SIX2	0.000466932
FOXD3	0.000465995
ZNF274	0.000445606
ZBED1	0.000439903
ZNF354B	0.000396335
TFCP2	0.000370862
ZSCAN5C	0.000365548
SOX6	0.000360633
ZNF7	0.000360184
RAX2	0.000357219
ZNF134	0.000336484
ID1	0.00033383
BARX1	0.000332199
ZNF667	0.000329417
ZNF530	0.000318551
NR1I2	0.00031302
ZNF784	0.000310515
MSX1	0.000306001
HOXA4	0.00030337
H2AFZ	0.00030101
ZFAT	0.000293785
ZNF740	0.00027671
MCRS1	0.000262235
ZNF584	0.000262202
POU2F1	0.000261031
ZBTB5	0.000249765
ZFP28	0.000245518
SUZ12	0.000245147
NKX2.5	0.000242459
ZNF512B	0.000239826
ZNF600	0.000219166
YBX3	0.000217328
ZNF197	0.000216139
FOXO4	0.000207889
FEV	0.00020452
SPIB	0.000200486
ZNF8	0.000197887
ZFP82	0.000194603
ZNF592	0.000182057
SOX10	0.000176462
ZNF777	0.000176008
ZNF331	0.000175945
HOXC11	0.000172271
NFE2L1	0.000160051
HOXC9	0.000155956
ALX4	0.000132696
CREB3L2	0.000129804
PITX1	0.000127212
ZNF426	0.000126403
SFPQ	0.000125216
ZNF146	0.000124643
LHX2	0.000123439
ZNF669	0.000118803
PLAG1	0.000117723
MIER1	0.000117654
HSF2	0.00011752
SOX3	9.90135e-05
HOXA13	9.72189e-05
ZBTB1	9.57911e-05
ZNF239	9.54818e-05
TOX4	8.82628e-05
KLF14	8.65565e-05
ZNF558	8.38453e-05
ZNF433	8.19767e-05
HOXA7	7.47537e-05
ZNF555	5.99865e-05
ZSCAN2	5.9693e-05
IRX3	5.69636e-05
PAX8	5.5827e-05
ZNF165	5.37448e-05
CSHL1	4.72715e-05
ZNF816	4.3176e-05
IRX2	4.29029e-05
FOXG1	4.2843e-05
ZNF707	4.28014e-05
ZNF34	4.07234e-05
ZNF394	3.73861e-05
ZNF581	3.38232e-05
HOXD11	3.35029e-05
RLF	2.66259e-05
SIX4	2.35847e-05
ZNF354A	1.8954e-05
ZNF785	1.62778e-05
YBX1	1.18201e-05
FOXC1	6.39409e-06
GTF3A	2.14426e-06
ZNF502	1.54624e-06
Promoter region	0
TFAM	0
ZBTB44	0
NSD2	-5.22484e-06
ZNF697	-6.43964e-06
FOXR2	-7.39504e-06
TSHZ1	-8.71131e-06
ZNF16	-1.44468e-05
ARID3B	-1.45408e-05
NR1D1	-2.07188e-05
CIC	-2.08258e-05
RFXANK	-2.25574e-05
HAND1	-2.79926e-05
ZNF560	-2.98655e-05
PPARA	-3.05831e-05
ZNF37A	-3.53634e-05
SMC3	-3.88382e-05
LHX3	-4.29795e-05
ZNF781	-4.38677e-05
E2F5	-4.46282e-05
NR5A1	-5.22291e-05
SOX11	-5.37569e-05
CREB3	-5.52103e-05
ZNF585B	-5.89591e-05
RUVBL2	-5.97327e-05
UBP1	-6.03839e-05
ZNF548	-6.11007e-05
SMARCA1	-6.17475e-05
AEBP2	-6.50728e-05
ZNF202	-6.85087e-05
ZNF529	-7.23227e-05
RFX7	-7.56003e-05
ZGPAT	-8.4606e-05
ZNF223	-8.63539e-05
BARHL1	-8.87004e-05
NOTCH3	-9.26014e-05
ZNF510	-9.26898e-05
ELF5	-9.36219e-05
ZNF418	-9.43146e-05
ZBTB12	-9.54522e-05
FOXJ2	-9.91995e-05
HIVEP1	-9.94225e-05
ZSCAN23	-0.000102936
OVOL3	-0.000107261
HOXD1	-0.000115281
ZFP3	-0.000117251
NCOA2	-0.000119714
ZNF33A	-0.00012384
TLX1	-0.000127603
HOXC13	-0.000131517
ZNF260	-0.000134461
ATOH1	-0.000150978
ZNF774	-0.0001512
ZBED4	-0.000154224
SNAI1	-0.000154712
ZSCAN5B	-0.000158388
ARNT2	-0.000162243
CASZ1	-0.000175102
SATB1	-0.000176104
JDP2	-0.00017771
PAX7	-0.000177785
ZNF189	-0.000179501
GLIS3	-0.000188207
MYBL2	-0.000189682
FOSL2	-0.000197048
MEF2B	-0.000197908
ZNF791	-0.000200092
HOXC6	-0.000208142
ZNF236	-0.000209529
EMX1	-0.000213387
TBPL1	-0.000219955
LMX1B	-0.000220063
PAX5	-0.000225247
SNAPC4	-0.000237866
HIC1	-0.000252609
SALL4	-0.000261021
NKX2.3	-0.000261341
ZNF547	-0.000262679
ZBTB21	-0.000288261
PAX2	-0.000290568
ZNF708	-0.000295289
NFXL1	-0.000303367
HOXA10	-0.00031197
NCOA3	-0.000313341
CDC5L	-0.000324608
ZNF41	-0.000325268
FOXK1	-0.000334922
HES4	-0.000344512
TEAD2	-0.000347498
ZNF85	-0.000355609
IRF9	-0.000356215
FOXN3	-0.000358874
ETS2	-0.000367219
MEF2C	-0.000391524
GATA4	-0.00040246
PPARD	-0.000409171
ZBTB20	-0.000418251
DNMT3A	-0.00042475
ZBTB18	-0.000428534
GLI1	-0.000429375
NR4A1	-0.000429624
ZSCAN21	-0.000446498
FOXP1	-0.000497315
CEBPE	-0.000509366
RUVBL1	-0.000539671
GLI3	-0.00054682
SSRP1	-0.00056128
ATF6	-0.000564442
HOXB4	-0.000584259
ZNF577	-0.000593264
PRDM1	-0.000593771
ZSCAN9	-0.000595685
ZNF701	-0.000597866
MLX	-0.0006047
HMG20A	-0.000605504
ZXDB	-0.000607993
PBX1	-0.000618313
ZNF582	-0.000624165
SREBF1	-0.000630317
E2F4	-0.000630795
EZH2	-0.000631936
TBX3	-0.000632302
MXD1	-0.000636252
ZSCAN16	-0.000639726
ZNF654	-0.000644275
RFX2	-0.000646345
ZNF524	-0.000649623
ZNF322	-0.000652473
ELK4	-0.000664692
SOX17	-0.000697035
ZNF623	-0.000700411
ZNF366	-0.00070638
GFI1B	-0.000722309
NFIC	-0.00072377
CREB3L4	-0.000724508
ZFHX3	-0.000727797
ZNF362	-0.000771223
MTA1	-0.000842869
SRF	-0.000882617
HOXA9	-0.000886558
TFDP1	-0.000901686
ZNF768	-0.000920188
BCL11B	-0.000922732
ZNF175	-0.000961692
ZNF490	-0.000964157
SREBF2	-0.000964514
KDM5C	-0.000979283
ZNF391	-0.00102197
NKX2.1	-0.00102531
ESR2	-0.00103426
MXD4	-0.00103861
SP7	-0.00105673
GMEB1	-0.0010772
RCOR2	-0.00109501
ZSCAN4	-0.00113712
ZNF511	-0.00114774
NFIB	-0.0011617
CREB3L1	-0.00117038
KLF7	-0.00117691
FOS	-0.00119661
SOX2	-0.00119952
ZFP69B	-0.00120085
KLF6	-0.00120151
PRDM4	-0.00120712
ZNF610	-0.0012829
ZNF597	-0.00128855
FOXA3	-0.00132587
NFE2L2	-0.00137972
MEF2D	-0.00138694
IRF4	-0.0014515
ETV6	-0.00145665
CLOCK	-0.00148215
IRF3	-0.00149882
ATF5	-0.0015151
MGA	-0.00151565
TCF7	-0.00155902
ZIM3	-0.00159242
HOXC8	-0.00159666
CREB1	-0.00159856
ZNF282	-0.00160765
E2F3	-0.00161027
ZHX1	-0.001656
ARNTL	-0.00170774
PKNOX1	-0.00174222
ARID1A	-0.00175268
ETV5	-0.00177805
ZEB1	-0.00178998
ZIC2	-0.00179129
ZNF316	-0.00180333
MBD1	-0.00183434
ZNF84	-0.0018583
KAT7	-0.00186292
ZNF280A	-0.00190629
ZNF518A	-0.00191624
ZKSCAN8	-0.00200953
ZNF257	-0.00204012
ZBTB6	-0.00204186
POU5F1	-0.00204794
FOSB	-0.00206212
APC	-0.00211968
ZNF382	-0.00212133
ID3	-0.00212273
IRF5	-0.00214606
ERF	-0.00223807
PBX3	-0.00228521
SOX4	-0.00230132
SOX9	-0.00230414
MTA3	-0.0023132
MAF	-0.00231764
ZNF778	-0.00231779
ATRX	-0.00233918
GRHL1	-0.00236351
FOXH1	-0.00236989
ZNF350	-0.00237266
ZNF680	-0.00243015
ETS1	-0.00243588
ZSCAN29	-0.00245293
KLF17	-0.00250964
ARID2	-0.00252132
NKX2.2	-0.00254298
ZFHX2	-0.00254421
YY2	-0.00254976
NR2C2	-0.00256001
FOXA2	-0.00266498
ZNF76	-0.00271499
ZSCAN31	-0.00272022
ZNF121	-0.00275129
AHR	-0.00280872
NFATC3	-0.00281078
ZSCAN5A	-0.00287838
HES1	-0.00291396
ZNF266	-0.00293014
NR5A2	-0.00293169
ZNF629	-0.00294518
ZNF329	-0.00295033
ATF4	-0.00299387
E2F1	-0.00316832
ZNF407	-0.00318155
ZNF75A	-0.00320495
KDM5D	-0.00333542
NFAT5	-0.00334579
NR2C1	-0.00334941
BACH2	-0.00337215
ZNF692	-0.00339317
ZXDC	-0.00339431
SP3	-0.00340029
FOXO1	-0.00340429
HOXA1	-0.00349335
HIF1A	-0.00349562
MYF5	-0.00351785
ZNF280D	-0.00352101
MIXL1	-0.00353768
GLIS2	-0.0036319
ZNF18	-0.00366025
USF2	-0.00369299
E2F2	-0.00381816
HBP1	-0.00385744
MAFF	-0.00393782
RBAK	-0.0039397
FOXK2	-0.00401497
ZNF664	-0.00423128
JUNB	-0.00433761
ZNF217	-0.0043474
BRD4	-0.00443159
HINFP	-0.00456779
NFIA	-0.00462074
RUNX1	-0.00481425
RAD21	-0.00488584
SCRT1	-0.00489185
BATF	-0.00490928
HOMEZ	-0.00492688
ZNF618	-0.00498346
HMG20B	-0.00516605
ZSCAN22	-0.00518583
ZNF341	-0.00519652
ATF2	-0.0054115
KAT8	-0.0054521
DEAF1	-0.00552542
TFE3	-0.00555612
ATF7	-0.00559784
ESRRA	-0.00560595
ZEB2	-0.00563465
RELB	-0.00565561
ZNF35	-0.00569996
BACH1	-0.0057628
PITX3	-0.00577888
PBX2	-0.00579851
PRDM9	-0.00582812
ZBTB40	-0.0058515
ZNF554	-0.00595239
HEYL	-0.00597614
KLF15	-0.00613217
E4F1	-0.00615035
PRDM14	-0.00625738
ZNF644	-0.0063874
ZNF711	-0.00671869
SNAI2	-0.00672548
IKZF1	-0.00685258
HSF1	-0.00694323
RCOR1	-0.00694774
TFAP2C	-0.00699297
KLF4	-0.00705576
ZFP64	-0.00737323
ZNF770	-0.00738943
SP5	-0.0075511
HMBOX1	-0.00757612
ASCL1	-0.00762056
ZNF687	-0.00764251
RFX5	-0.00767815
NFIL3	-0.00782081
ZBTB7B	-0.00789172
MITF	-0.00796163
SIX5	-0.0079843
KLF8	-0.00814372
E2F7	-0.0082507
POU3F2	-0.00841377
E2F8	-0.00854149
WT1	-0.00857801
MYCN	-0.00897595
ARNT	-0.00929831
ZNF384	-0.00973441
NCOA1	-0.0100846
KLF1	-0.0101541
ZBTB17	-0.0102544
ARID4B	-0.0103842
SP4	-0.0104902
NFATC1	-0.0105755
MIER3	-0.0105868
TCF7L2	-0.0110637
RFX3	-0.0111472
GMEB2	-0.0112
EBF3	-0.0112443
MYOD1	-0.011276
TFAP2A	-0.0112822
TCF3	-0.0114147
CEBPD	-0.0117024
NIPBL	-0.0119219
TP63	-0.0119715
ZHX2	-0.0120757
KLF11	-0.012119
ZBTB48	-0.0124703
NR2F6	-0.0126932
KLF12	-0.0129725
ZNF335	-0.0130443
BCL3	-0.0134751
ZC3H8	-0.0137183
KDM5A	-0.0149163
BCL11A	-0.0151878
GATAD1	-0.0154379
KMT2B	-0.0162546
CTCFL	-0.0164712
RFX1	-0.016973
RUNX3	-0.0182668
ZNF639	-0.0182997
SMAD3	-0.018513
ZFX	-0.0185519
KLF9	-0.018587
KDM5B	-0.0189578
GATA3	-0.0193701
FOXM1	-0.0195806
SP2	-0.0196495
OTX2	-0.0207209
NRF1	-0.0219234
GRHL3	-0.0226182
CREM	-0.023025
TCF7L1	-0.0233789
TP53	-0.0262713
SP140	-0.0271262
EGR3	-0.027459
THAP11	-0.0274626
ELF1	-0.029295
ZNF143	-0.0312644
NEUROD1	-0.0319464
MYC	-0.0323975
ZBTB33	-0.0324524
PGR	-0.0331208
MXI1	-0.0365473
JUN	-0.0366235
GATA1	-0.0384463
NFYA	-0.0388347
E2F6	-0.045974
SP1	-0.0490239
ESR1	-0.055386
