## Supplementary material for "Decoding differential gene expression": Table S6

### Sheet: TableS6
Table S6. Pathway analysis of key TFs for predicting the DE prior rank.
MSigDB	Pathway	Description	-log10 of p-value	FDR	# gene in pathway	Fold enrichment	Overlapped genes
c2.cp.v6.1	KEGG_PATHWAYS_IN_CANCER	http://www.broadinstitute.org/gsea/msigdb/cards/KEGG_PATHWAYS_IN_CANCER	4.37954	0.000858036	14	3.1134	RXRA,PPARG,MAX,MECOM,RELA,STAT5B,STAT5A,STAT3,STAT1,AR,GLI2,RARA,SPI1,CEBPA
c2.cp.v6.1	KEGG_JAK_STAT_SIGNALING_PATHWAY	http://www.broadinstitute.org/gsea/msigdb/cards/KEGG_JAK_STAT_SIGNALING_PATHWAY	4.32177	0.000858036	6	6.81982	STAT5B,STAT5A,STAT3,STAT1,STAT2,STAT4
c2.cp.v6.1	KEGG_CHEMOKINE_SIGNALING_PATHWAY	http://www.broadinstitute.org/gsea/msigdb/cards/KEGG_CHEMOKINE_SIGNALING_PATHWAY	3.85031	0.00169382	5	7.30695	RELA,STAT5B,STAT3,STAT1,STAT2
c2.cp.v6.1	KEGG_ACUTE_MYELOID_LEUKEMIA	http://www.broadinstitute.org/gsea/msigdb/cards/KEGG_ACUTE_MYELOID_LEUKEMIA	3.44338	0.00324239	7	4.47551	RELA,STAT5B,STAT5A,STAT3,RARA,SPI1,CEBPA
c2.cp.v6.1	KEGG_PPAR_SIGNALING_PATHWAY	http://www.broadinstitute.org/gsea/msigdb/cards/KEGG_PPAR_SIGNALING_PATHWAY	1.83967	0.0867924	3	5.11486	NR1H3,RXRA,PPARG
c2.cp.v6.1	KEGG_ADIPOCYTOKINE_SIGNALING_PATHWAY	http://www.broadinstitute.org/gsea/msigdb/cards/KEGG_ADIPOCYTOKINE_SIGNALING_PATHWAY	1.83967	0.0867924	3	5.11486	RXRA,RELA,STAT3
c2.cp.v6.1	KEGG_CHRONIC_MYELOID_LEUKEMIA	http://www.broadinstitute.org/gsea/msigdb/cards/KEGG_CHRONIC_MYELOID_LEUKEMIA	1.51649	0.156574	4	3.14761	MECOM,RELA,STAT5B,STAT5A
c2.cp.v6.1	KEGG_SMALL_CELL_LUNG_CANCER	http://www.broadinstitute.org/gsea/msigdb/cards/KEGG_SMALL_CELL_LUNG_CANCER	1.18624	0.293072	3	3.06892	RXRA,MAX,RELA
c2.cp.v6.1	KEGG_ERBB_SIGNALING_PATHWAY	http://www.broadinstitute.org/gsea/msigdb/cards/KEGG_ERBB_SIGNALING_PATHWAY	1.10998	0.293165	2	4.09189	STAT5B,STAT5A
c2.cp.v6.1	KEGG_PANCREATIC_CANCER	http://www.broadinstitute.org/gsea/msigdb/cards/KEGG_PANCREATIC_CANCER	1.07874	0.293165	3	2.78993	RELA,STAT3,STAT1
c2.cp.v6.1	KEGG_MAPK_SIGNALING_PATHWAY	http://www.broadinstitute.org/gsea/msigdb/cards/KEGG_MAPK_SIGNALING_PATHWAY	1.0478	0.293165	4	2.27327	JUND,MAX,MECOM,RELA
c2.cp.v6.1	KEGG_LEISHMANIA_INFECTION	http://www.broadinstitute.org/gsea/msigdb/cards/KEGG_LEISHMANIA_INFECTION	0.961734	0.327632	2	3.40991	RELA,STAT1
c2.cp.v6.1	KEGG_TOLL_LIKE_RECEPTOR_SIGNALING_PATHWAY	http://www.broadinstitute.org/gsea/msigdb/cards/KEGG_TOLL_LIKE_RECEPTOR_SIGNALING_PATHWAY	0.843222	0.397317	2	2.92278	RELA,STAT1
c2.cp.v6.1	KEGG_HUNTINGTONS_DISEASE	http://www.broadinstitute.org/gsea/msigdb/cards/KEGG_HUNTINGTONS_DISEASE	0.759812	0.447057	3	2.04595	TBP,PPARG,REST
c2.cp.v6.1	KEGG_THYROID_CANCER	http://www.broadinstitute.org/gsea/msigdb/cards/KEGG_THYROID_CANCER	0.533126	0.703211	2	1.85995	RXRA,PPARG
c2.cp.v6.1	KEGG_MATURITY_ONSET_DIABETES_OF_THE_YOUNG	http://www.broadinstitute.org/gsea/msigdb/cards/KEGG_MATURITY_ONSET_DIABETES_OF_THE_YOUNG	0.480334	0.744472	2	1.70495	HNF4G,HNF4A
c2.cp.v6.1	KEGG_TGF_BETA_SIGNALING_PATHWAY	http://www.broadinstitute.org/gsea/msigdb/cards/KEGG_TGF_BETA_SIGNALING_PATHWAY	0.433919	0.779713	2	1.5738	SMAD1,SMAD5
c2.cp.v6.1	KEGG_ANTIGEN_PROCESSING_AND_PRESENTATION	http://www.broadinstitute.org/gsea/msigdb/cards/KEGG_ANTIGEN_PROCESSING_AND_PRESENTATION	0.335625	0.882438	1	1.70495	NFYC
c2.cp.v6.1	KEGG_T_CELL_RECEPTOR_SIGNALING_PATHWAY	http://www.broadinstitute.org/gsea/msigdb/cards/KEGG_T_CELL_RECEPTOR_SIGNALING_PATHWAY	0.288399	0.882438	1	1.46139	RELA
c2.cp.v6.1	KEGG_B_CELL_RECEPTOR_SIGNALING_PATHWAY	http://www.broadinstitute.org/gsea/msigdb/cards/KEGG_B_CELL_RECEPTOR_SIGNALING_PATHWAY	0.288399	0.882438	1	1.46139	RELA
c2.cp.v6.1	KEGG_NON_SMALL_CELL_LUNG_CANCER	http://www.broadinstitute.org/gsea/msigdb/cards/KEGG_NON_SMALL_CELL_LUNG_CANCER	0.288399	0.882438	1	1.46139	RXRA
c2.cp.v6.1	KEGG_PROSTATE_CANCER	http://www.broadinstitute.org/gsea/msigdb/cards/KEGG_PROSTATE_CANCER	0.268069	0.882695	2	1.13664	RELA,AR
c2.cp.v6.1	KEGG_NEUROTROPHIN_SIGNALING_PATHWAY	http://www.broadinstitute.org/gsea/msigdb/cards/KEGG_NEUROTROPHIN_SIGNALING_PATHWAY	0.217639	0.908766	1	1.13664	RELA
c2.cp.v6.1	KEGG_BASAL_CELL_CARCINOMA	http://www.broadinstitute.org/gsea/msigdb/cards/KEGG_BASAL_CELL_CARCINOMA	0.217639	0.908766	1	1.13664	GLI2
c2.cp.v6.1	KEGG_CELL_CYCLE	http://www.broadinstitute.org/gsea/msigdb/cards/KEGG_CELL_CYCLE	0	1	0	0
c2.cp.v6.1	KEGG_WNT_SIGNALING_PATHWAY	http://www.broadinstitute.org/gsea/msigdb/cards/KEGG_WNT_SIGNALING_PATHWAY	0	1	0	0
c2.cp.v6.1	KEGG_DORSO_VENTRAL_AXIS_FORMATION	http://www.broadinstitute.org/gsea/msigdb/cards/KEGG_DORSO_VENTRAL_AXIS_FORMATION	0	1	0	0
c2.cp.v6.1	KEGG_ADHERENS_JUNCTION	http://www.broadinstitute.org/gsea/msigdb/cards/KEGG_ADHERENS_JUNCTION	0	1	0	0
c2.cp.v6.1	KEGG_CIRCADIAN_RHYTHM_MAMMAL	http://www.broadinstitute.org/gsea/msigdb/cards/KEGG_CIRCADIAN_RHYTHM_MAMMAL	0	1	0	0
c2.cp.v6.1	KEGG_MELANOGENESIS	http://www.broadinstitute.org/gsea/msigdb/cards/KEGG_MELANOGENESIS	0	1	0	0
c2.cp.v6.1	KEGG_VASOPRESSIN_REGULATED_WATER_REABSORPTION	http://www.broadinstitute.org/gsea/msigdb/cards/KEGG_VASOPRESSIN_REGULATED_WATER_REABSORPTION	0	1	0	0
c2.cp.v6.1	KEGG_COLORECTAL_CANCER	http://www.broadinstitute.org/gsea/msigdb/cards/KEGG_COLORECTAL_CANCER	0	1	0	0
c2.cp.v6.1	KEGG_RENAL_CELL_CARCINOMA	http://www.broadinstitute.org/gsea/msigdb/cards/KEGG_RENAL_CELL_CARCINOMA	0	1	0	0
c2.cp.v6.1	KEGG_ENDOMETRIAL_CANCER	http://www.broadinstitute.org/gsea/msigdb/cards/KEGG_ENDOMETRIAL_CANCER	0	1	0	0
c2.cp.v6.1	KEGG_MELANOMA	http://www.broadinstitute.org/gsea/msigdb/cards/KEGG_MELANOMA	0	1	0	0
c2.cp.v6.1	KEGG_BLADDER_CANCER	http://www.broadinstitute.org/gsea/msigdb/cards/KEGG_BLADDER_CANCER	0	1	0	0
